# Melon: metagenomic long-read-based taxonomic identification and quantification using marker genes

**DOI:** 10.1101/2023.12.17.572079

**Authors:** Chen Xi, Xiaole Yin, Xianghui Shi, Weifu Yan, Yu Yang, Lei Liu, Tong Zhang

## Abstract

Long-read sequencing holds great potential for characterizing complex microbial communities, yet taxonomic profiling tools designed specifically for long reads remain lacking. Here we introduce Melon, a novel marker-based taxonomic profiler that capitalizes on the unique attributes of long reads. Melon employs a two-stage classification scheme to reduce computational time and is equipped with an expectation-maximization-based post-correction module to handle ambiguous reads. Melon achieves superior performance compared to other existing tools in both mock and simulated samples. Using wastewater metagenomic samples, we demonstrate the applicability of Melon by showing it is capable in providing reliable estimates of overall genome copies, and species-level taxonomic profiles.
