## Supplementary material for "Melon: metagenomic long-read-based taxonomic identification and quantification using marker genes": supplementary_data_1.xlsx

### Sheet: Sheet1
					bacteria								archaea
					tp	tp+fn	tp+fp	precision	recall	F0.5-score	F1-score	RefSeq definition	tp	tp+fn	tp+fp	precision	recall	F0.5-score	F1-score	RefSeq definition
kingdom	gene	knum	cog	definition
archaea; bacteria	s2	K02967	COG0052	small subunit ribosomal protein S2	32801	33881	32801	1	0.968124	0.993458	0.983804	30s ribosomal protein s2; ribosomal protein s2; us2 family ribosomal protein	435	967	435	1	0.449845	0.803472	0.620542	30s ribosomal protein s2
	s3	K02982	COG0092	small subunit ribosomal protein S3	24919	25034	25032	0.995486	0.995406	0.99547	0.995446	30s ribosomal protein s3; us3 family ribosomal protein	875	1010	876	0.998858	0.866337	0.969207	0.92789	30s ribosomal protein s3
	s4	K02986	COG0522	small subunit ribosomal protein S4	26269	28425	26315	0.998252	0.924151	0.982496	0.959773	30s ribosomal protein s4	162	941	162	1	0.172157	0.509755	0.293744	30s ribosomal protein s4
	s5	K02988	COG0098	small subunit ribosomal protein S5	22417	22567	22417	1	0.993353	0.998664	0.996665	30s ribosomal protein s5	790	916	790	1	0.862445	0.969087	0.926143	30s ribosomal protein s5
	s7	K02992	COG0049	small subunit ribosomal protein S7	20091	20118	20091	1	0.998658	0.999731	0.999329	30s ribosomal protein s7; ribosomal protein s7	744	978	744	1	0.760736	0.940819	0.864111	30s ribosomal protein s7
	s8	K02994	COG0096	small subunit ribosomal protein S8	22412	22614	22412	1	0.991067	0.998201	0.995514	30s ribosomal protein s8	789	796	789	1	0.991206	0.998229	0.995584	30s ribosomal protein s8
	s9	K02996	COG0103	small subunit ribosomal protein S9	25292	25915	25292	1	0.97596	0.995098	0.987834	30s ribosomal protein s9; us9 family ribosomal protein	854	865	856	0.997664	0.987283	0.99557	0.992446	30s ribosomal protein s9
	s10	K02946	COG0051	small subunit ribosomal protein S10	9341	9482	9342	0.999893	0.98513	0.996905	0.992456	30s ribosomal protein s10	184	521	184	1	0.353167	0.731901	0.521986	30s ribosomal protein s10
	s11	K02948	COG0100	small subunit ribosomal protein S11	15383	15624	15383	1	0.984575	0.996876	0.992228	30s ribosomal protein s11	646	675	646	1	0.957037	0.991102	0.978047	30s ribosomal protein s11
	s12	K02950	COG0048	small subunit ribosomal protein S12	13586	13618	13586	1	0.99765	0.999529	0.998824	30s ribosomal protein s12	114	541	114	1	0.210721	0.571715	0.348092	30s ribosomal protein s12
	s13	K02952	COG0099	small subunit ribosomal protein S13	21333	21531	21333	1	0.990804	0.998147	0.995381	30s ribosomal protein s13; ribosomal protein us13	917	952	917	1	0.963235	0.992424	0.981273	30s ribosomal protein s13
	s14	K02954	COG0199	small subunit ribosomal protein S14	22797	23755	22797	1	0.959672	0.991665	0.979421	30s ribosomal protein s14; type z 30s ribosomal protein s14; us14 family ribosomal protein	173	726	173	1	0.238292	0.610014	0.384872	30s ribosomal protein s14
	s15	K02956	COG0184	small subunit ribosomal protein S15	22117	22301	22117	1	0.991749	0.998339	0.995858	30s ribosomal protein s15; us15 family ribosomal protein	0	954	0	0	0	0	0	30s ribosomal protein s15
	s17	K02961	COG0186	small subunit ribosomal protein S17	20847	21261	20847	1	0.980528	0.996044	0.990168	30s ribosomal protein s17; ribosomal protein s17; us17 family ribosomal protein	164	849	164	1	0.193168	0.54485	0.323791	30s ribosomal protein s17
	s19	K02965	COG0185	small subunit ribosomal protein S19	15261	15416	15261	1	0.989946	0.997973	0.994947	30s ribosomal protein s19; ribosomal protein s19 family protein; s19 family ribosomal protein	46	886	46	1	0.0519187	0.214953	0.0987124	30s ribosomal protein s19; ribosomal protein s19 family protein
	l1	K02863	COG0081	large subunit ribosomal protein L1	31318	31331	31322	0.999872	0.999585	0.999815	0.999729	50s ribosomal protein l1	938	940	938	1	0.997872	0.999574	0.998935	50s ribosomal protein l1
	l2	K02886	COG0090	large subunit ribosomal protein L2	28085	28089	28085	1	0.999858	0.999972	0.999929	50s ribosomal protein l2	882	896	882	1	0.984375	0.996835	0.992126	50s ribosomal protein l2
	l3	K02906	COG0087	large subunit ribosomal protein L3	29188	29223	29188	1	0.998802	0.99976	0.999401	50s ribosomal protein l3	1006	1018	1006	1	0.988212	0.99762	0.994071	50s ribosomal protein l3
	l5	K02931	COG0094	large subunit ribosomal protein L5	25929	25985	25929	1	0.997845	0.999568	0.998921	50s ribosomal protein l5	565	988	565	1	0.571862	0.869766	0.727624	50s ribosomal protein l5
	l6	K02933	COG0097	large subunit ribosomal protein L6	31080	31284	31080	1	0.993479	0.998689	0.996729	50s ribosomal protein l6	944	990	944	1	0.953535	0.990348	0.976215	50s ribosomal protein l6
	l10	K02864	COG0244	large subunit ribosomal protein L10	30687	30786	30687	1	0.996784	0.999355	0.99839	50s ribosomal protein l10; ul10 family ribosomal protein	515	1125	515	1	0.457778	0.808477	0.628049	50s ribosomal protein l10
	l11	K02867	COG0080	large subunit ribosomal protein L11	22402	22413	22403	0.999955	0.999509	0.999866	0.999732	50s ribosomal protein l11	949	949	949	1	1	1	1	50s ribosomal protein l11
	l13	K02871	COG0102	large subunit ribosomal protein L13	24943	25308	24943	1	0.985578	0.997082	0.992736	50s ribosomal protein l13; ul13 family ribosomal protein	107	957	107	1	0.111808	0.386282	0.201128	50s ribosomal protein l13; ul13 family ribosomal protein
	l14	K02874	COG0093	large subunit ribosomal protein L14	14224	14500	14224	1	0.980966	0.996134	0.990391	50s ribosomal protein l14; ul14 family ribosomal protein	714	720	714	1	0.991667	0.998322	0.995816	50s ribosomal protein l14; ul14 family ribosomal protein
	l15	K02876	COG0200	large subunit ribosomal protein L15	29025	29122	29113	0.996977	0.996669	0.996916	0.996823	50s ribosomal protein l15; ul15 family ribosomal protein	428	496	884	0.484163	0.862903	0.530754	0.62029	50s ribosomal protein l15; ul15 family ribosomal protein
	l18	K02881	COG0256	large subunit ribosomal protein L18	25734	25803	25734	1	0.997326	0.999464	0.998661	50s ribosomal protein l18	397	956	397	1	0.415272	0.780267	0.586844	50s ribosomal protein l18
	l22	K02890	COG0091	large subunit ribosomal protein L22	20702	20897	20702	1	0.990669	0.99812	0.995312	50s ribosomal protein l22; ul22 family ribosomal protein	556	937	556	1	0.593383	0.879469	0.744809	50s ribosomal protein l22; ul22 family ribosomal protein
	l23	K02892	COG0089	large subunit ribosomal protein L23	20492	22362	20492	1	0.916376	0.982076	0.956363	50s ribosomal protein l23	116	874	116	1	0.132723	0.433483	0.234343	50s ribosomal protein l23
	l24	K02895	COG0198	large subunit ribosomal protein L24	24470	24570	24513	0.998246	0.99593	0.997782	0.997087	50s ribosomal protein l24	46	946	46	1	0.0486258	0.20354	0.0927419	50s ribosomal protein l24
	l29	K02904	COG0255	large subunit ribosomal protein L29	18637	19469	18637	1	0.957265	0.991151	0.978166	50s ribosomal protein l29; ribosomal protein l29 family protein; ul29 family ribosomal protein	742	815	742	1	0.910429	0.980703	0.953115	50s ribosomal protein l29
	l30	K02907	COG1841	large subunit ribosomal protein L30	17540	17756	17540	1	0.987835	0.997543	0.99388	50s ribosomal protein l30; ul30 family ribosomal protein	213	994	213	1	0.214286	0.576923	0.352941	50s ribosomal protein l30; ul30 family ribosomal protein
bacteria	s1	K02945	COG0539	small subunit ribosomal protein S1	13849	36470	18309	0.756404	0.379737	0.631187	0.505632	30s ribosomal protein s1
	s6	K02990	COG0360	small subunit ribosomal protein S6	25842	26380	25842	1	0.979606	0.995854	0.989698	30s ribosomal protein s6
	s16	K02959	COG0228	small subunit ribosomal protein S16	26736	26895	26736	1	0.994088	0.998812	0.997035	30s ribosomal protein s16; bs16 family ribosomal protein
	s18	K02963	COG0238	small subunit ribosomal protein S18	14369	16520	14369	1	0.869794	0.970931	0.930364	30s ribosomal protein s18; bs18 family ribosomal protein; ribosomal protein s18
	s20	K02968	COG0268	small subunit ribosomal protein S20	24902	24975	24902	1	0.997077	0.999414	0.998536	30s ribosomal protein s20
	s21	K02970	COG0828	small subunit ribosomal protein S21	11704	12383	11704	1	0.945167	0.98853	0.971811	30s ribosomal protein s21; bs21 family ribosomal protein; ribosomal protein s21
	l4	K02926	COG0088	large subunit ribosomal protein L4	30747	31285	30747	1	0.982803	0.996513	0.991327	50s ribosomal protein l4; ul4 family ribosomal protein
	l7a	K07590	COG1358	large subunit ribosomal protein L7A	1015	1367	3144	0.322837	0.742502	0.363982	0.450011	50s ribosomal protein l7ae; 50s ribosomal protein l7ae family protein; 50s ribosomal protein l7ae-like protein
	l9	K02939	COG0359	large subunit ribosomal protein L9	33225	33367	33275	0.998497	0.995744	0.997946	0.997119	50s ribosomal protein l9; bl9 family ribosomal protein
	l7/l12	K02935	COG0222	large subunit ribosomal protein L7/L12	27932	30544	27955	0.999177	0.914484	0.981006	0.954956	50s ribosomal protein l7/l12; ribosomal protein l7/l12
	l16	K02878	COG0197	large subunit ribosomal protein L16	19248	19318	19248	1	0.996376	0.999273	0.998185	50s ribosomal protein l16; ribosomal protein l16
	l17	K02879	COG0203	large subunit ribosomal protein L17	28705	28813	28705	1	0.996252	0.999248	0.998122	50s ribosomal protein l17; bl17 family ribosomal protein; l17 family ribosomal protein
	l19	K02884	COG0335	large subunit ribosomal protein L19	25711	25875	25715	0.999844	0.993662	0.998602	0.996744	50s ribosomal protein l19
	l20	K02887	COG0292	large subunit ribosomal protein L20	22000	22053	22002	0.999909	0.997597	0.999446	0.998752	50s ribosomal protein l20; bl20 family ribosomal protein
	l21	K02888	COG0261	large subunit ribosomal protein L21	23034	24883	23034	1	0.925692	0.984199	0.961412	50s ribosomal protein l21; bl21 family ribosomal protein
	l25	K02897	COG1825	large subunit ribosomal protein L25	34914	34928	34953	0.998884	0.999599	0.999027	0.999242	50s ribosomal protein l25; 50s ribosomal protein l25/general stress protein ctc
	l27	K02899	COG0211	large subunit ribosomal protein L27	21410	21445	21410	1	0.998368	0.999673	0.999183	50s ribosomal protein l27; bl27 family ribosomal protein
	l28	K02902	COG0227	large subunit ribosomal protein L28	21146	21542	21149	0.999858	0.981617	0.996156	0.990654	50s ribosomal protein l28; bl28 family ribosomal protein; l28 family ribosomal protein
	l31	K02909	COG0254	large subunit ribosomal protein L31	30722	30863	30722	1	0.995431	0.999083	0.99771	50s ribosomal protein l31; type b 50s ribosomal protein l31
	l32	K02911	COG0333	large subunit ribosomal protein L32	16292	19571	16306	0.999141	0.832456	0.96067	0.908214	50s ribosomal protein l32; ribosomal protein l32
	l33	K02913	COG0267	large subunit ribosomal protein L33	18517	18769	18517	1	0.986574	0.997286	0.993241	50s ribosomal protein l33; bl33 family ribosomal protein; ribosomal protein l33
	l34	K02914	COG0230	large subunit ribosomal protein L34	11384	11414	11385	0.999912	0.997372	0.999403	0.99864	50s ribosomal protein l34; bl34 family ribosomal protein
	l35	K02916	COG0291	large subunit ribosomal protein L35	14871	17278	14871	1	0.86069	0.968643	0.92513	50s ribosomal protein l35; bl35 family ribosomal protein
	l36	K02919	COG0257	large subunit ribosomal protein L36	8813	8862	8813	1	0.994471	0.998889	0.997228	50s ribosomal protein l36; ribosomal protein bl36; type b 50s ribosomal protein l36
archaea	s3ae	K02984	COG1890	small subunit ribosomal protein S3Ae									953	953	953	1	1	1	1	30s ribosomal protein s3ae
	s4e	K02987	COG1471	small subunit ribosomal protein S4e									992	994	997	0.994985	0.997988	0.995584	0.996484	30s ribosomal protein s4e
	s6e	K02991	COG2125	small subunit ribosomal protein S6e									923	1004	923	1	0.919323	0.982751	0.957966	30s ribosomal protein s6e; s6e family ribosomal protein
	s8e	K02995	COG2007	small subunit ribosomal protein S8e									737	958	737	1	0.769311	0.94342	0.869617	30s ribosomal protein s8e
	s17e	K02962	COG1383	small subunit ribosomal protein S17e									746	801	746	1	0.931336	0.985469	0.964447	30s ribosomal protein s17e
	s19e	K02966	COG2238	small subunit ribosomal protein S19e									938	942	938	1	0.995754	0.999148	0.997872	30s ribosomal protein s19e
	s24e	K02974	COG2004	small subunit ribosomal protein S24e									831	857	855	0.97193	0.969662	0.971475	0.970794	30s ribosomal protein s24e
	s25e	K02975		small subunit ribosomal protein S25e									61	75	106	0.575472	0.813333	0.611222	0.674033	30s ribosomal protein s25e; es25 family ribosomal protein
	s26e	K02976		small subunit ribosomal protein S26e									114	114	114	1	1	1	1	30s ribosomal protein s26e
	s27ae	K02977	COG1998	ubiquitin-small subunit ribosomal protein S27Ae									0	658	0	0	0	0	0	30s ribosomal protein s27ae
	s27e	K02978	COG2051	small subunit ribosomal protein S27e									385	731	385	1	0.526676	0.847644	0.689964	30s ribosomal protein s27e
	s28e	K02979	COG2053	small subunit ribosomal protein S28e									501	516	501	1	0.97093	0.994048	0.985251	30s ribosomal protein s28e
	s30e	K02983		small subunit ribosomal protein S30e									1	114	1	1	0.00877193	0.0423729	0.0173913	30s ribosomal protein s30e
	l4e	K02930	COG0088	large subunit ribosomal protein L4e									751	1051	751	1	0.714558	0.926017	0.833518	50s ribosomal protein l4
	l7ae	K02936	COG1358	large subunit ribosomal protein L7Ae									104	790	109	0.954128	0.131646	0.424144	0.231368	50s ribosomal protein l7ae
	l10e	K02866	COG0197	large subunit ribosomal protein L10e									934	938	934	1	0.995736	0.999144	0.997863	50s ribosomal protein l16; ribosomal protein l16
	l12	K02869	COG2058	large subunit ribosomal protein L12									960	1004	965	0.994819	0.956175	0.986842	0.975114	50s ribosomal protein p1
	l13e	K02873		large subunit ribosomal protein L13e									31	78	31	1	0.397436	0.767327	0.568807	50s ribosomal protein l13e; ribosomal protein l13e
	l14e	K02875	COG2163	large subunit ribosomal protein L14e									251	259	251	1	0.969112	0.993666	0.984314	50s ribosomal protein l14e
	l15e	K02877	COG1632	large subunit ribosomal protein L15e									940	942	944	0.995763	0.997877	0.996185	0.996819	50s ribosomal protein l15e
	l18e	K02883	COG1727	large subunit ribosomal protein L18e									845	873	846	0.998818	0.967927	0.992483	0.98313	50s ribosomal protein l18e
	l19e	K02885	COG2147	large subunit ribosomal protein L19e									951	956	951	1	0.99477	0.99895	0.997378	50s ribosomal protein l19e
	lx	K02944	COG2157	large subunit ribosomal protein LX									730	737	746	0.978552	0.990502	0.980919	0.984491	50s ribosomal protein l18ae
	l21e	K02889	COG2139	large subunit ribosomal protein L21e									841	845	880	0.955682	0.995266	0.963345	0.975072	50s ribosomal protein l21e
	l24e	K02896	COG2075	large subunit ribosomal protein L24e									578	824	578	1	0.701456	0.921556	0.824536	50s ribosomal protein l24e; ribosomal protein l24e family protein
	l30e	K02908	COG1911	large subunit ribosomal protein L30e									421	423	464	0.907328	0.995272	0.923651	0.949267	50s ribosomal protein l30e
	l31e	K02910	COG2097	large subunit ribosomal protein L31e									756	872	756	1	0.866972	0.970226	0.928747	50s ribosomal protein l31e
	l32e	K02912	COG1717	large subunit ribosomal protein L32e									502	1007	502	1	0.49851	0.832504	0.665341	50s ribosomal protein l32e; el32 family ribosomal protein
	l34e	K02915	COG2174	large subunit ribosomal protein L34e									241	253	248	0.971774	0.952569	0.967871	0.962076	50s ribosomal protein l34e
	l35ae	K02917	COG2451	large subunit ribosomal protein L35Ae									93	103	93	1	0.902913	0.978947	0.94898	50s ribosomal protein l35ae
	l37ae	K02921	COG1997	large subunit ribosomal protein L37Ae									693	705	759	0.913043	0.982979	0.926223	0.946721	50s ribosomal protein l37ae
	l37e	K02922	COG2126	large subunit ribosomal protein L37e									662	678	662	1	0.976401	0.995189	0.98806	50s ribosomal protein l37e
	l39e	K02924	COG2167	large subunit ribosomal protein L39e									543	548	545	0.99633	0.990876	0.995235	0.993596	50s ribosomal protein l39e
	l40e	K02927	COG1552	ubiquitin-large subunit ribosomal protein L40e									0	694	0	0	0	0	0	50s ribosomal protein l40e
	l41e	K02928		large subunit ribosomal protein L41e									5	5	5	1	1	1	1	50s ribosomal protein l41e
	l44e	K02929	COG1631	large subunit ribosomal protein L44e									662	720	662	1	0.919444	0.982779	0.958032	50s ribosomal protein l44e
