## Supplementary material for "Melon: metagenomic long-read-based taxonomic identification and quantification using marker genes": supplementary_data_3.xlsx

### Sheet: Sheet1
		universality		deviance
		full	tiny	full	tiny
kingdom	gene
bacteria	s1	0.98176	0.48731	0.96466	0.507614
	s2	0.999772	1	0.000683995	0
	s3	1	1	0.000341997	0
	s3ae	0	0	1	1
	s4	0.999544	1	0.0283858	0.0152284
	s4e	0	0	1	1
	s5	1	1	0.00102599	0
	s6	0.998974	0.974619	0.000455996	0.0253807
	s6e	0	0	1	1
	s7	0.999772	1	0.000797994	0
	s8	0.999772	0.989848	0.000569995	0.0101523
	s8e	0	0	1	1
	s9	0.999544	1	0.000227998	0
	s10	0.999772	0.989848	0.000797994	0
	s11	0.999658	1	0.000113999	0
	s12	0.999544	1	0.00740994	0
	s13	0.999886	1	0.000455996	0
	s14	0.99088	0.989848	0.139079	0.0101523
	s15	0.999202	0.969543	0.00113999	0.0253807
	s16	0.995896	1	0.00262198	0.00507614
	s17	0.970816	0.984772	0.0278158	0.0152284
	s17e	0	0	1	1
	s18	0.997264	0.964467	0.0654355	0.035533
	s19	0.999658	1	0.000113999	0
	s19e	0	0	1	1
	s20	0.997834	0.984772	0.000227998	0.0152284
	s21	0.78933	0.624365	0.112175	0.375635
	s24e	0	0	1	1
	s25e	0.00170999	0	0.99829	1
	s26e	0	0	1	1
	s27e	0	0	1	1
	s27ae	0	0	1	1
	s28e	0	0	1	1
	s30e	0	0	1	1
	l1	0.999316	0.979695	0.000911993	0.0152284
	l2	1	1	0.000227998	0
	l3	1	1	0.000683995	0
	l4	0.999772	0.994924	0.00113999	0
	l4e	0	0	1	1
	l5	1	1	0.00102599	0
	l6	0.999886	1	0.000797994	0
	l7a	0.0885773	0	0.911309	1
	l7ae	0	0	1	1
	l9	0.997378	0.923858	0.00182399	0.0761421
	l10	0.999088	0.979695	0.000911993	0.0203046
	l10e	0	0	1	1
	l11	0.999772	1	0.00512996	0.00507614
	l7/l12	0.999544	1	0.0248518	0
	l12	0	0	1	1
	l13	0.999316	0.989848	0	0.0101523
	l13e	0	0	1	1
	l14	1	1	0.000113999	0
	l14e	0.0387597	0	0.96124	1
	l15	0.999772	1	0.000569995	0
	l15e	0	0	1	1
	l16	1	1	0.000341997	0
	l17	0.996922	0.989848	0.00193798	0.0101523
	l18	0.98404	0.989848	0.0155039	0.0101523
	l18e	0	0	1	1
	l19	0.999658	0.989848	0.000911993	0.00507614
	l19e	0	0	1	1
	l20	0.999544	1	0.000455996	0
	lx	0	0	1	1
	l21	0.999088	0.989848	0.00148199	0.00507614
	l21e	0	0	1	1
	l22	0.999544	0.989848	0.000341997	0.0101523
	l23	0.997492	0.93401	0.00205198	0.0659898
	l24	0.999544	0.984772	0	0.0152284
	l24e	0	0	1	1
	l25	0.908687	0.451777	0.0761514	0.548223
	l27	0.998518	1	0.000341997	0.00507614
	l28	0.999544	0.979695	0.120269	0.0203046
	l29	0.990196	0.822335	0.00946192	0.177665
	l30	0.846785	0.284264	0.149681	0.715736
	l30e	0.116963	0	0.882923	1
	l31	0.999316	1	0.237232	0
	l31e	0	0	1	1
	l32	0.97948	0.964467	0.182969	0.035533
	l32e	0	0	1	1
	l33	0.998632	1	0.271888	0.477157
	l34	0.987004	0.989848	0.00136799	0.0101523
	l34e	0	0	1	1
	l35	0.995896	0.979695	0.121979	0
	l35ae	0	0	1	1
	l36	0.46922	0.213198	0.478568	0.786802
	l37e	0	0	1	1
	l37ae	0	0	1	1
	l39e	0	0	1	1
	l40e	0.00695394	0	0.992476	1
	l41e	0	0	1	1
	l44e	0	0	1	1
archaea	s1	0.035461	0	0.964539	1
	s2	1	1	0	0
	s3	0.940898	1	0.0543735	0
	s3ae	1	1	0	0
	s4	1	1	0	0
	s4e	1	1	0.00472813	0
	s5	1	1	0.00472813	0
	s6	0	0	1	1
	s6e	1	1	0.00236407	0
	s7	1	1	0	0
	s8	1	1	0.00472813	0
	s8e	1	1	0	0
	s9	1	1	0.0803783	0
	s10	1	1	0	0
	s11	1	1	0	0
	s12	1	1	0.0070922	0
	s13	1	1	0	0
	s14	0.914894	0.25	0.0567376	0.75
	s15	0.990544	0.25	0.0070922	0.75
	s16	0	0	1	1
	s17	1	1	0.0070922	0
	s17e	0.983452	0.5	0.0189125	0.5
	s18	0	0	1	1
	s19	0.969267	1	0.0260047	0
	s19e	1	1	0	0
	s20	0	0	1	1
	s21	0	0	1	1
	s24e	0.995272	1	0.0070922	0
	s25e	0.200946	0	0.799054	1
	s26e	0.212766	0.25	0.787234	0.75
	s27e	0.976359	0.25	0.0236407	0.75
	s27ae	0	0	1	1
	s28e	1	1	0.00236407	0
	s30e	0.0118203	0	0.98818	1
	l1	1	1	0	0
	l2	0.997636	1	0.00236407	0
	l3	1	1	0.00472813	0
	l4	0	0	1	1
	l4e	1	1	0.00472813	0
	l5	1	1	0.00472813	0
	l6	1	1	0.00472813	0
	l7a	0	0	1	1
	l7ae	1	1	0.00472813	0
	l9	0	0	1	1
	l10	1	1	0	0
	l10e	1	1	0.00472813	0
	l11	1	1	0	0
	l7/l12	0	0	1	1
	l12	0.884161	1	0.0827423	0
	l13	0.919622	1	0.0803783	0
	l13e	0.104019	0	0.895981	1
	l14	1	1	0.00472813	0
	l14e	0.356974	0.75	0.643026	0.25
	l15	1	1	0.0070922	0
	l15e	1	1	0	0
	l16	0	0	1	1
	l17	0	0	1	1
	l18	1	1	0.00472813	0
	l18e	1	1	0	0
	l19	0	0	1	1
	l19e	1	1	0.00472813	0
	l20	0	0	1	1
	lx	0.820331	0.75	0.179669	0.25
	l21	0	0	1	1
	l21e	0.997636	1	0.00236407	0
	l22	0.997636	0.75	0.00236407	0.25
	l23	0.92435	0.75	0.070922	0.25
	l24	0.990544	1	0.00472813	0
	l24e	0.992908	0.25	0.00236407	0.75
	l25	0	0	1	1
	l27	0	0	1	1
	l28	0.00236407	0	0.997636	1
	l29	0.905437	0.75	0.0898345	0.25
	l30	1	1	0.0165485	0
	l30e	0.548463	0.75	0.449173	0.25
	l31	0	0	1	1
	l31e	0.992908	0.25	0.0070922	0.75
	l32	0.198582	0	0.702128	1
	l32e	1	1	0.00472813	0
	l33	0	0	1	1
	l34	0	0	1	1
	l34e	0.345154	0.75	0.652482	0.25
	l35	0	0	1	1
	l35ae	0.13948	0.25	0.86052	0.75
	l36	0	0	1	1
	l37e	0.995272	0.5	0.00236407	0.5
	l37ae	1	1	0.00472813	0
	l39e	0.997636	0.75	0.00236407	0.25
	l40e	0	0	1	1
	l41e	0.106383	0	0.893617	1
	l44e	1	1	0	0
